# Quantification of archaea-driven freshwater nitrification: from single cell to ecosystem level

**DOI:** 10.1101/2021.07.22.453385

**Authors:** Franziska Klotz, Katharina Kitzinger, David Kamanda Ngugi, Petra Büsing, Sten Littmann, Marcel M. M. Kuypers, Bernhard Schink, Michael Pester

## Abstract

Deep oligotrophic lakes sustain large archaeal populations of the class *Nitrososphaeria* in their hypolimnion. They are thought to be the key ammonia oxidizers in these freshwater systems and as such responsible for the rate-limiting step in nitrification. However, the impact that planktonic *Nitrososphaeria* have on N cycling in lakes is severely understudied and yet to be quantified. Here, we followed this archaeal population in one of Central Europe’s largest lakes, Lake Constance, over two consecutive years using metagenomics and metatranscriptomics combined with stable isotope-based activity measurements. A single, highly abundant and transcriptionally active freshwater ecotype of *Nitrososphaeria* dominated the nitrifying community. Phylogenomic analysis of its metagenome-assembled genome showed that this ecotype represents a new lacustrine *Nitrosopumilus* species. Stable isotope probing revealed that *Nitrososphaeria* incorporated significantly more ^15^N-labeled ammonium than most other microorganisms at near-natural conditions and oxidized ammonia at an average rate of 0.22 ± 0.11 fmol cell^−1^ d^−1^. This translates to 1.9 gigagram of ammonia oxidized per year, corresponding to 12% of the N-biomass produced annually by photosynthetic organisms in Lake Constance. Here, we show that ammonia-oxidizing archaea play an equally important role in the nitrogen cycle of deep oligotrophic lakes as their counterparts in marine ecosystems.
