## Supplementary material for "Quantification of archaea-driven freshwater nitrification: from single cell to ecosystem level": Table S1

### Sheet: MAG&contig-overview
MAG and contig overview
	MAG/contig	Genome/contig size (bp)	Completeness (%)	Contamination (%)	Strain heterogeneity (%)	# Contigs	GC-content (%)
MAGs	AOA-LC4	1189543	99.03	0	0	8	30
	AOB-LC263	4066819	87.19	11.34	0	943	51
	NOB-LC29	952682	53.14	1.82	50	139	58
	NOB-LC32	1666054	73.35	4.65	40	143	56
	COM-LC224	3932570	58.77	2.91	0	808	57
Contigs	AOB-LC199628	2317					45
	AOB-LC368213	3561					46

### Sheet: RPKG-values
	Reads per kilobase per genome equivalent (RPKG)
MAG /Contig	2017-11-21	2017-12-19	2018-02-06	2018-03-13	2018-05-22	2018-07-17	2018-09-11	2018-10-23	2018-12-18	mean	standard deviation
AOA-LC4	236598	309145	48130.8	44678.5	64030.3	54151	114285	15745.8	90028.7	108532	98928.2
AOB-LC263	1177.23	1584.91	3067.16	723.68	377.743	242.683	622.677	1340.09	1348.86	1165	852.823
AOB-LC199628	6040.79	7616.35	2215.97	1289.81	1949.26	1655.07	2122.83	1103.98	2162.86	2906.33	2291.17
AOB-LC368213	2075.3	2958.03	1114.15	201.415	109.337	183.859	552.496	261.206	666.609	902.489	991.963
NOB-LC29	37731.4	52007.3	65810	21445	9664.47	5058.59	29166	25902	48584.1	32818.8	20082.9
NOB-LC32	37585.7	51241.3	66184.6	19240.4	8880.98	4841.21	28289.8	23884.5	48630	32086.5	20497
COM-LC224	3729.85	5669.69	11374.9	2676.22	1042.24	454.582	2891.53	3075.99	4786.04	3966.78	3221.24

### Sheet: iREP-values
Index of replication (iRep)
	Metagenome (dd.mm.yyyy)
MAG	2017-11-21	2017-12-19	2018-02-06	2018-03-13	2018-05-22	2018-07-17	2018-09-11	2018-10-23	2018-12-18
AOA-LC4	1.33573	1.33928	1.63041	1.41818	1.43734	1.65504	1.40921	1.89653	1.38052
AOB-LC263	n/a	n/a	n/a	n/a	n/a	n/a	n/a	n/a	n/a
NOB-LC29	1.6102	1.56587	2.3454	1.71724	1.83235	1.86037	1.6877	1.71415	1.6577
NOB-LC32	1.64	1.66867	2.917	2.43101	n/a	n/a	2.13854	n/a	1.82
COM-LC224	n/a	n/a	n/a	n/a	n/a	n/a	n/a	n/a	n/a
Comment: It was not feasable to calculate iREP values for every MAG as iRep requires high-quality draft genomes with less than 175 fragments per Mbp sequence.
