## Supplementary material for "Quantification of archaea-driven freshwater nitrification: from single cell to ecosystem level": Table S3

### Sheet: AOA-genome-tree
Clade	Name	NCBI Taxon ID or Accession number
Lake & brackish water group	Candidatus Nitrosopumilus sp. BACL13 MAG-120910-bin56	GCA_001438895
	Candidatus Nitrosopumilus sp. BACL13 MAG-121220-bin23	GCA_001437625
	Candidatus Nitrosopumilus sp. UBA241	GCA_002508395
	Candidatus Nitrosopumilus sp. Baikal-deep-G182	GCA_009694705.1
	Candidatus Nitrosopumilus sp. Casp-thauma1	GCA_001510225
	AOA-LC4	JAHCGZ000000000
Marine water group	Nitrosarchaeum koreense MY1	GCA_000220175.2
	Candidatus Nitrosarchaeum limnae BG20	GCA_000241145.2
	Candidatus Nitrosarchaeum limnae SFB1	GCA_000204585.1
	Candidatus Nitrosopumilus koreense AR1	GCA_000299365.1
	Candidatus Nitrosopumilus salarius BD31	GCA_000242875.3
	Candidatus Nitrosopumilus sediminis AR2	GCA_000299395
	Nitrosopumilus adriaticus NF5	GCA_000956175.1
	Nitrosopumilus maritimus SCM1	GCA_000018465.1
	Nitrosopumilus piranensis D3C	GCA_000875775.1
	Candidatus Nitrosomarinus catalina SPOT01	GCA_002156965.1
	Candidatus Nitrosopumilus sp. MED-G94	GCA_003331425.1 (
	Candidatus Nitrosopumilus sp. Nsub 10326	GCA_001541925.1
	Candidatus Cenarchaeum symbiosum A	GCA_000200715.1
	Candidatus Nitrosopelagicus brevis CN25	GCA_000812185
Deep marine water group	SCGC AB 629 I23	GCA_000399765.1
	SCGC AAA007 O23	GCA_000402075.1
	SCGC AAA288 I14	2513237066
Hot spring group	Candidatus Nitrosocaldus cavascurensis SCU2	GCA_900248165.1
	Candidatus Nitrosocaldus islandicus 3F	GCA_002906215.1
Terrestrial group	Candidatus Nitrosocosmicus arcticus Kfb	GCA_007826885.1
	Candidatus Nitrosocosmicus exaquare G61	GCA_001870125.1
	Candidatus Nitrosocosmicus franklandianus NFRAN1	GCA_900696045.1
	Candidatus Nitrosocosmicus oleophilus MY3	GCA_000802205.2
	Candidatus Nitrososphaera evergladensis SR1	GCA_000730285.1
	Candidatus Nitrososphaera gargensis Ga9 2	GCA_000303155.1
	Nitrososphaera viennensis EN76	GCA_000698785.1
	Candidatus Nitrosotalea bavarica SBT1	GCA_900167955.1
	Candidatus Nitrosotalea devaniterrae Nd1	GCA_900065925.1
	Candidatus Nitrosotalea okcheonensis NCS1	GCA_900177045.1
	Candidatus Nitrosotalea sinensis Nd2	GCA_900143675.1
	Candidatus Nitrosotenuis aquarius AQ6F	GCA_002787055.1
	Candidatus Nitrosotenuis chungbukensis MY2	GCA_000685395.1
	Candidatus Nitrosotenuis cloacae SAT1	GCA_000955905.3
	Candidatus Nitrosotenuis uzonensis N4	GCA_000723185.1
non-AOA

### Sheet: AOB-genome-tree
Species/MAG	Taxon ID or Accession number
AOB-LC263	JAHCGY000000000
Freshwater MAG Is79A3	CP002876.1
Great Lakes MAG MC14 S12 M CONCOCT 099	GCA_013450215.1
Great Lakes MAG MC17 S15 bin 110	GCA_013520955.1
Great Lakes MAG MC4_S2_CONCOCT_122	GCA_016106425.1
Great Lakes MAG SU08M 6M CONCOCT 073	GCA_013521015.1
Lake Baikal MAG Baikal-deep-G101	GCA_009693465.1
Lake Baikal MAG Baikal-deepG99	GCA_009693205.1
Lake Biwa LBMAG hypo.bin2	GCA_014190785.1
Lake Biwa LBMAG hypo.bin3	GCA_014190895.1
Nitrosomonas aestuarii Nm36	GCA_003046585.1
Nitrosomonas communis Nm2	GCA_001007935.1
Nitrosomonas cryotolerans Nm55	GCA_900115725.1
Nitrosomonas europaea ATCC19718	NC_004757.1
Nitrosomonas eutropha Nm57	GCA_003201195.1
Nitrosomonas halophila Nm1	GCA_900107165.1
Nitrosomonas marina Nm22	GCA_900110145.1
Nitrosomonas mobilis 1	GCA_900103035.1
Nitrosomonas nitrosa Nm90	GCA_003051105.1
Nitrosomonas oligotropha Nm45	GCA_009833085.1
Nitrosomonas stercoris KYUHI-S	NZ_AP019755.1
Nitrosomonas ureae Nm10	NZ_CP013341.1
Nitrosospira briensis C_128	NZ_CP012371.1
Nitrosospira lacus APG3	NZ_CP021106.3
Nitrosospira multiformis ATCC25196	NC_007614.1
Nitrosospira tenuis Nv1	GCA_900109785.1
Saline water MAG UBA6933	GCA_002448775.1
Waste water MAG AL212	CP002552.1
Waste water MAG H1_AOB1	GCA_015709615.1
Waste water MAG H1_AOB2	GCA_015709635.1

### Sheet: AOB-amoA-tree
Species/MAG/Clone	Taxon ID or Accession number
betaproteobacterial amoA OTU 1 BMcYyy23.2	MH780622.1
betaproteobacterial amoA OTU 2 BMcYyy33	MH780602.1
Freshwater MAG Is79A3	CP002876.1
Great Lakes MAG MC14 S12 M CONCOCT 099	GCA_013450215.1
Great Lakes MAG MC17 S15 bin 110	GCA_013520955.1
Great Lakes MAG SU08M 6M CONCOCT 073	GCA_013521015.1
Nitrosomonas aestuarii Nm36	AF272400
Nitrosomonas communis Nm2	AF272399
Nitrosomonas cryotolerans Nm55	AF272402.1
Nitrosomonas europaea ATCC19718	L08050
Nitrosomonas eutropha Nm57	U51630
Nitrosomonas halophila Nm1	AF272398
Nitrosomonas marina Nm22	AF272405
Nitrosomonas nitrosa Nm90	AF272404
Nitrosomonas oligotropha Nm45	AF272406
Nitrosomonas stercoris KYHUI-S	NZ_AP019755.1
Nitrosomonas ureae Nm10	FNLN01000004
Nitrosospira briensis C_128	U76553
Nitrosospira lacus APG3	KC477403.1
Nitrosospira multiformis ATCC25196	U91603
Nitrosospira tenuis Nv1	U76552
uncultured ammonia-oxidizing bacterium a10-99-D-65	AY736901
uncultured ammonia-oxidizing bacterium R8C-16	AY702591
uncultured ammonia-oxidizing beta proteobacterium CB1-31	AY352928
uncultured ammonia-oxidizing beta proteobacterium CB3-14	AY35297
uncultured ammonia-oxidizing beta proteobacterium CT1-2	AY352994
uncultured bacterium MBLs7p1c24	AY353671
uncultured beta proteobacterium 506EnPA17	AY785989
uncultured beta proteobacterium 524EnPA17	AY785994
Waste water MAG AL212	CP002552.1
Waste water MAG H1_AOB1	GCA_015709615.1
Waste water MAG H1_AOB2	GCA_015709635.1

### Sheet: NOB-genome-tree
Species/MAG	Taxon ID or Accession number
NOB-LC29	JAHCGV000000000
NOB-LC32	JAHCGW000000000
COM-LC224	JAHCGX000000000
Candidatus Nitrospira kreftii comreactor17	CP047423.1
Nitrospira lenta BS10	GCA_900403705.1
Candidatus Nitrospira nitrificans COMA2	CZPZ01000032.1
Candidatus Nitrospira nitrosa COMA1	GCA_001458735.1
Drinking water MAG KM1	AP022671.1
Great Lake MAG MC14 S12 M concoct 129	GCA_013521025.1
Great Lake MAG MC17 S15 bin 99	GCA_016106505.1
Lake Baikal MAG Baikal_G1	GCA_002737345.1
Lake Biwa MAG LBMAG hypo bin1	GCA_014192195.1
Lake Fuxian MAG F1-120-MAGs035_A	GCA_005773655.1
Lake Fuxian MAG F1-120-MAGs037_B	GCA_005772995.1
Nitrospira defluvii ERS379726	GCA_000196815.1
Nitrospira inopinata ENR4NZ	GCA_001458695.1
Nitrospira japonica NJ11	LT828648.1
Nitrospira moscoviensis NSP M-1	GCA_001273775.1
Peat MAG palsa_1310	GCA_003135435.1
Sand filter MAG CG24A	GCA_002869925.1
Sand filter MAG CG24C	GCA_002869885.2
Sand filter MAG CG24E	GCA_002869895.1
SG-bin2 tapfilter MAG	GCA_002083405.1
Sludge MAG ND1_I	GCA_900170025.1
Waste water MAG H3_NOB1	CP054184.1
Waste water MAG OLB3	JZQY01000048.1
Wastewater biofilm MAG RBC069_A	GCA_902500775.1

### Sheet: NOB-nxrB-tree
Species/MAG/Clone	Taxon ID or Accession number
Biofilter MAG SG-bin2	GCA_002083405.1
Candidatus Nitrospira bockiana clone 12	KC884859.1
Candidatus Nitrospira bockiana clone 15	KC884860.1
Candidatus Nitrospira bockiana clone 17	KC884861.1
Candidatus Nitrospira defluvii ERS379726	GCA_000196815.1
Candidatus Nitrospira inopinata ENR4	GCA_001458695.1
Candidatus Nitrospira japonica NJ11	LT828648.1
Candidatus Nitrospira kreftii comreactor17	CP047423.1
Candidatus Nitrospira lenta BS10	GCA_900403705.1
Candidatus Nitrospira nitrificans COMA2	CZPZ01000032.1
Candidatus Nitrospira nitrosa COMA1	NZ_CZQA01000001.1
Drinking water MAG KM1	AP022671.1
Great Lake MAG MC14 S12 M concoct 129	GCA_013521025.1
Great Lake MAG MC17 S15 bin 99	GCA_016106505.1
Lake Baikal MAG Baikal_G1	GCA_002737345.1
Lake Biwa MAG LBMAG hypo bin1	GCA_014192195.1
Nitrospira calida Ns10 clone 1	KC884905.1
Nitrospira calida Ns10 clone 3	KC884895.1
Nitrospira marina ATCC 43039 clone 12	KC884903.1
Nitrospira marina ATCC 43039 clone 17	KC884899.1
Nitrospira marina ATCC 43039 clone 7	KC884900.1
Nitrospira marina ATCC 43039 clone 9	KC884901.1
Nitrospira marina ATCC 43039 clone N4	KC884898.1
Nitrospira marina ATCC 43039 clone11	KC884902.1
Nitrospira moscoviensis M-1 clone 17	KC884857
Nitrospira moscoviensis NSP M-1	NZ_CP011801.1
Nitrospira moscoviensis nxrB clone 20	KC884858.1
Nitrospira sp. Ecomares 2.1 clone 4	KC884897.1
Nitrospira sp. Ecomares 2.1 clone 6	KC884896.1
Nitrospira sp. ND1_I	GCA_900170025.1
Sand filter MAG CG24A	GCA_002869925.1
Sand filter MAG CG24C	GCA_002869885.2
Sand filter MAG CG24E	GCA_002869895.1
Waster water MAG H3_NOB1	CP054184.1
Waster water MAG OLB3	JZQY01000048.1

### Sheet: Comammox-amoA-tree
Species/MAG/Clone	Taxon ID or Accession number
Candidatus Nitrospira inopinata ENR4NZ	GCA_001458695.1
Candidatus Nitrospira kreftii comreactor17	CP047423.1
Candidatus Nitrospira nitrificans COMA2	CZPZ01000032.1
Candidatus Nitrospira nitrosa COMA1	GCA_001458735.1
Drinking water clone B7233-77	AJ564440
River clone ComB-H02	MN011839.1
River clone V133	KC844913
River clone V27	KC844889
Sand filter MAG CG24A	GCA_002869925.1
Sand filter MAG CG24C	GCA_002869885.2
Sediment-water interface clone Ssedi-10	EF623787
SG-bin2 tapfilter MAG	GCA_002083405.1
Soil clone CL33	AJ699312
Soil clone Mid_HT_62_56_1_2_30	FJ529752
Soil clone pmoAN5	FN395327
Soil clone WP1AD10	FN395328
Uncultured clone pmoAa4	DQ367742
Wetland soil clone	KF264981
Wetland soil clone pmoAR10	KF264974
WWTP Lieshout clone 4	AEJ33966.2
